# Interaction-specific early wheat responses to *Zymoseptoria tritici* share enhanced defense-related transcription during incompatibility

**DOI:** 10.64898/2026.10.07.757330

**Authors:** Marie Unvericht, Frédéric Choulet, Florence Cambon, Florian Rocher, Thierry Langin, Ludovic Bonhomme, Kostya Kanyuka, Cyrille Saintenac

## Abstract

Despite the recent cloning of RLK-encoding resistance genes and the identification of a common point of hyphal arrest at the stomatal level in incompatible interactions, the molecular mechanisms leading to the establishment of wheat resistance against Septoria tritici blotch (STB) remain poorly characterized. Here, we use long-read RNA-sequencing data to compare the early transcriptomic responses of two wheat cultivars carrying major, isolate-specific resistances to *Zymoseptoria tritici* via differential expression, differential transcript usage (DTU), functional- and pathway enrichment analyses. We show that both magnitude and composition of the responses depend strongly on the combination of host cultivar and pathogen isolate and that DTU appears to be uncommon at this infection stage. We do not detect a set of genes exclusively differentially expressed across incompatible interactions, but genes coding for proteins involved in several defense-related processes consistently show higher expression levels in incompatible than compatible interactions, including receptors and ROS homeostatic, antifungal hydrolytic, phenylpropanoid and diterpenoid biosynthetic enzymes. Our results suggest that whilst interaction-specific differences in magnitude and composition may also shape resistance, different major STB resistances may quantitatively enhance overlapping defense machinery, providing a basis for its functional investigation.
