## Supplementary_Table_S1 for "Interaction-specific early wheat responses to *Zymoseptoria tritici* share enhanced defense-related transcription during incompatibility"

### Sheet: Jagger
Number of reads mapped on the Jagger and Z. tritici IPO323 genome, respectively:
date	repetition	condition	total_FLNC	mapped_JAG	%mapped_JAG	mapped_ZtIPO323	%mapped_ZtIPO323	ENA_run_accession
2025-03-10	1	Mock	7620408	7268872	95.3869	11	0.000144349	ERR17962251
2025-04-29	2	Mock	7004404	6666089	95.17	6	8.56604e-05	ERR17963058
2025-06-14	3	Mock	6245335	5963043	95.48	4	6.40478e-05	ERR17962526
2025-03-10	1	IPO92006	7320504	6987453	95.4504	5516	0.07535	ERR17962102
2025-04-29	2	IPO92006	6221707	5935423	95.3986	3337	0.0536348	ERR17963037
2025-06-14	3	IPO92006	7063367	6742111	95.4518	2775	0.0392872	ERR17962326
2025-03-10	1	IPO90012	7153270	6823706	95.3928	6658	0.0930763	ERR17961755
2025-04-29	2	IPO90012	6622073	6343746	95.797	2235	0.0337508	ERR17963012
2025-06-14	3	IPO90012	7485065	7157581	95.6248	4482	0.0598792	ERR17962268
Number of expressed annotated Jagger genes (≥ 1 FLNC) per sample (without nTARs):
date	repetition	condition	nb_expr_genes	expr_genes_per_condition	%expr_per_condition
2025-03-10	1	Mock	52713	58162	41.4312		total annotated genes:				140382
2025-04-29	2	Mock	49533				of which, expressed (across samples):				64412	45.8834	%
2025-06-14	3	Mock	48495				detected nTARs:				12591
2025-03-10	1	IPO92006	50790	57396	40.8856
2025-04-29	2	IPO92006	49945
2025-06-14	3	IPO92006	49841
2025-03-10	1	IPO90012	50672	58305	41.5331
2025-04-29	2	IPO90012	50621
2025-06-14	3	IPO90012	51543
Transcripts per gene from de novo annotation:
nr_transcripts	nr_genes
1	45221
2	10378
3	3075
4	1220
5	516
6	287
7	118
8	76
9	42
10	29
11	16
12	8
13	10
14	3
15	3
16	1
18	1
20	1
21	2
SQANTI3 transcript classes from de novo annotation:
46751	full-splice_match
17093	intergenic
11907	novel_not_in_catalog
5572	novel_in_catalog
4566	incomplete-splice_match
1012	antisense
896	genic
285	fusion
72	genic_intron

### Sheet: Fielder
Number of reads mapped on the Fielder and Z. tritici IPO323 genome, respectively:
date	repetition	condition	total_FLNC	mapped_FLD	%mapped_FLD	mapped_ZtIPO323	%mapped_ZtIPO323	ENA_run_accession
2024-11-27	1	Mock	6356605	6269324	98.6269	12	0.00018878	ERR17963147
2025-01-28	2	Mock	6101122	6015411	98.5952	18	0.000295028	ERR17963150
2025-03-10	3	Mock	5819956	5746504	98.7379	14	0.000240552	ERR17963134
2024-11-27	1	IPO90012	6505746	6407883	98.4957	2879	0.0442532	ERR17963139
2025-01-28	2	IPO90012	7384771	7273989	98.4999	2333	0.031592	ERR17963149
2025-03-10	3	IPO90012	6932577	6827686	98.487	4923	0.0710126	ERR17963133
2024-11-27	1	T48	6221713	6132922	98.5729	4508	0.0724559	ERR17963148
2025-01-28	2	T48	7629891	7522901	98.5978	2288	0.0299873	ERR17963151
2025-03-10	3	T48	6810069	6712353	98.5651	3750	0.0550655	ERR17963135
Number of expressed annotated Fielder genes (≥ 1 FLNC) per sample (without nTARs):
date	repetition	condition	nb_expr_genes	expr_genes_per_condition	%expr_per_condition
2024-11-27	1	Mock	52370	58653	49.8055		total annotated genes:			117764
2025-01-28	2	Mock	50288				of which, expressed (across samples):			65907	55.9653	%
2025-03-10	3	Mock	51198				detected nTARs:			26145
2024-11-27	1	IPO90012	52979	59640	50.6437
2025-01-28	2	IPO90012	52091
2025-03-10	3	IPO90012	52272
2024-11-27	1	T48	54901	61356	52.1008
2025-01-28	2	T48	54587
2025-03-10	3	T48	54428
Transcripts per gene from de novo annotation:
nr_transcripts	nr_genes
1	44994
2	12651
3	4321
4	2173
5	1147
6	717
7	431
8	289
9	196
10	122
11	100
12	74
13	57
14	30
15	26
16	21
17	11
18	12
19	10
20	7
21	6
22	3
23	4
24	5
25	2
26	2
27	2
28	1
29	1
30	1
32	1
38	1
41	1
42	1
SQANTI3 transcript classes from de novo annotation:
37737	novel_not_in_catalog
36349	intergenic
29629	full-splice_match
5312	genic
3975	novel_in_catalog
2152	incomplete-splice_match
1702	antisense
950	fusion
192	genic_intron
