## Supplementary_Table_S4 for "Interaction-specific early wheat responses to *Zymoseptoria tritici* share enhanced defense-related transcription during incompatibility"

### Sheet: shared-avir-assoc-DEGs
geneID_JAG	geneID_FLD	geneID_RefSeqv2.1	trend_Alassimone2024_3dpi	regulation	category	NCBI_BLASTp	InterProScan	TAIR_BLAST	gene_symbol
TraesJAG2D03G01214880	TraesFLD2D01G347600	TraesCS2D03G0721200	no_data	up	2ndary_metabolism	deoxymugineic acid synthase 1-D-like
TraesJAG5A03G02686810	TraesFLD5A01G274600	TraesCS5A03G0649400	opposite	up	2ndary_metabolism	Reticuline oxidase-like protein
TraesJAG5D03G03136750	TraesFLD5D01G292300	TraesCS5D03G0615400	avir≈vir	up	2ndary_metabolism	Reticuline oxidase-like protein
TraesJAG3B03G01704640	TraesFLD3B01G411500	TraesCS3B03G0918100	opposite	up	2ndary_metabolism	UDP-glycosyltransferase 87A1-like
TraesJAG3D03G01936450	TraesFLD3D01G358600	TraesCS3D03G0735400	no_data	up	2ndary_metabolism	UDP-glycosyltransferase 87A1-like
TraesJAG6A03G03235470	TraesFLD6A01G008800	TraesCS6A03G0039500	opposite	up	defense-related_metabolites	7-deoxyloganetin glucosyltransferase
TraesJAG5A03G02745220	TraesFLD5A01G458700	TraesCS5A03G1022900	no_data	up	defense-related_metabolites	Anthocyanin 3’-O-beta-glucosyltransferase-like
TraesJAG2B03G00977420	TraesFLD2B01G389300	TraesCS2B03G0928200	opposite	up	defense-related_metabolites	Cytochrome P450 71 family protein (Zealexin A1 synthase)	CYTOCHROME P450 FAMILY 71 PROTEIN	CYP71B2
TraesJAG2A03G00785010	TraesFLD2A01G539000	TraesCS2A03G1146000	no_data	up	defense-related_metabolites	Cytochrome P450 76M5-like	CYTOCHROME P450, FAMILY 76, SUBFAMILY C, POLYPEPTIDE 5-RELATED	CYP76C2
TraesJAG2D03G01093300	TraesFLD2D01G036000	TraesCS2D03G0056400	opposite	up	defense-related_metabolites	Cytochrome P450 99A2	CYTOCHROME P450 FAMILY 71 PROTEIN	CYP71B35	CYP99A8_2D
TraesJAG2D03G01093360	TraesFLD2D01G036400	TraesCS2D03G0056800	no_data	up	defense-related_metabolites	Cytochrome P450 99A2	CYTOCHROME P450 FAMILY 71 PROTEIN	CYP71B23	CYP99A7_2D
TraesJAG2A03G00584940	TraesFLD2A01G040300	noRBH	no_data	up	defense-related_metabolites	Cytochrome P450 99A2-like	CYTOCHROME P450 FAMILY 71 PROTEIN	CYP71B35
TraesJAG2D03G01093320	TraesFLD2D01G036200	TraesCS2D03G0056600	no_data	up	defense-related_metabolites	Cytochrome P450 99A2-like	CYTOCHROME P450 FAMILY 71 PROTEIN	CYP71B35	CYP99A10_2D
TraesJAG7A03G03859680	TraesFLD7A01G241700	TraesCS7A03G0501400	opposite	up	defense-related_metabolites	ent-isokaurene C2/C3-hydroxylase-like	CYTOCHROME P450 FAMILY 71 PROTEIN	CYP71A25
TraesJAG7B03G04075280	TraesFLD7B01G134800	TraesCS7B03G0318100	no_data	up	defense-related_metabolites	ent-isokaurene C2/C3-hydroxylase-like	CYTOCHROME P450 FAMILY 71 PROTEIN	CYP71A25
TraesJAG2D03G01093370	TraesFLD2D01G036500	TraesCS2D03G0056900	avir≈vir	up	defense-related_metabolites	ent-kaurene synthase (9-beta-pimara-7,15-diene synthase, chloroplastic)	ENT-COPALYL DIPHOSPHATE SYNTHASE, CHLOROPLASTIC	GA2	TaKSL-D1
TraesJAG2B03G01012940	TraesFLD2B01G479800	TraesCS2B03G1132500	no_data	up	defense-related_metabolites	ent-kaurene synthase like 3	ENT-COPALYL DIPHOSPHATE SYNTHASE, CHLOROPLASTIC	GA2	TaKSL-B3
TraesJAG5D03G03208350	TraesFLD5D01G531800	TraesCS5D03G1074200	no_data	up	defense-related_metabolites	Indole-2-monooxygenase-like
TraesJAG6A03G03297140	TraesFLD6A01G199700	TraesCS6A03G0429300	opposite	up	defense-related_metabolites	Probable cinnamyl alcohol dehydrogenase	Cinnamyl alcohol dehydrogenase-like	ATCAD4
TraesJAG6B03G03496680	TraesFLD6B01G227800	TraesCS6B03G0520600	opposite	up	defense-related_metabolites	Probable cinnamyl alcohol dehydrogenase	Cinnamyl alcohol dehydrogenase-like	ATCAD4
TraesJAG7D03G04474470	TraesFLD7D01G601200	TraesCS7D03G1264700	avir≈vir	up	other	2-oxoglutarate-Fe(II) type oxidoreductase hxnY	oxidoreductase, 2OG-Fe II oxygenase family protein
TraesJAG2B03G01012750	TraesFLD2B01G478900	TraesCS2B03G1130900	no_data	up	other	36.4 kDa proline-rich protein-like	plant lipid transfer/defense-related protein	AT3G22142
TraesJAG3B03G01740740	TraesFLD3B01G509800	TraesCS3B03G1121500	no_data	up	other	Male-cone protein 1-like		AT5G55410
TraesJAG5B03G02897510	TraesFLD5B01G243700	TraesCS5B03G0592300	no_data	up	other	Protein SRG1-like	Plant 2-oxoglutarate-dependent oxidoreductases	AT5G20400
TraesJAG5D03G03125060	TraesFLD5D01G255200	TraesCS5D03G0543300	no_data	up	other	Protein SRG1-like	Plant 2-oxoglutarate-dependent oxidoreductases	AT5G20400
TraesJAG7D03G04301130	TraesFLD7D01G165500	noRBH	no_data	up	other	Protein SRG1-like	Plant 2-oxoglutarate dependent oxidoreductases	AT5G20400
TraesJAG2B03G01017490	TraesFLD2B01G493700	TraesCS2B03G1163200	no_data	up	other	Ubiquinol oxidase 1b, mitochondrial-like
TraesJAG7D03G04265230	TraesFLD7D01G049700	TraesCS7D03G0083900	opposite	up	other	uncharacterized protein	Plant SRC2/BAP Stress Response domain, C2 domain (calcium/lipid-binding domain, CaLB), disordered regions	AT4G15755
TraesJAG7A03G03860740	TraesFLD7A01G244000	TraesCS7A03G0506900	opposite	up	other	Unnamed protein product	20 TM domains, CASKIN fam, 5 PGG domains
TraesJAG2B03G00829920	TraesFLD2B01G038200	TraesCS2B03G0082300	no_data	up	phytohormone-related	12-oxophytodienoate reductase 1-like	oxidoreductase Oye-like
TraesJAG7A03G03843060	TraesFLD7A01G195200	TraesCS7A03G0410900	no_data	up	phytohormone-related	12-oxophytodienoate reductase 1-like
TraesJAG7D03G04314920	TraesFLD7D01G203700	TraesCS7D03G0396800	no_data	up	phytohormone-related	12-oxophytodienoate reductase 1-like
TraesJAG1A03G00033250	TraesFLD1A01G112700	TraesCS1A03G0217500	no_data	up	phytohormone-related	1-aminocyclopropane-1-carboxylate oxidase
TraesJAG1A03G00033270	TraesFLD1A01G112800	TraesCS1A03G0217700	no_data	up	phytohormone-related	1-aminocyclopropane-1-carboxylate oxidase
TraesJAG1D03G00439260	TraesFLD1D01G113400	TraesCS1D03G0230600	no_data	up	phytohormone-related	1-aminocyclopropane-1-carboxylate oxidase
TraesJAG1D03G00439300	TraesFLD1D01G113500	TraesCS1D03G0230800	no_data	up	phytohormone-related	1-aminocyclopropane-1-carboxylate oxidase
TraesJAG4B03G02359770	TraesFLD4B01G290400	TraesCS4B03G0705800	opposite	up	phytohormone-related	cytochrome b561 and DOMON domain-containing protein At4g12980		DEG18 (AUXIN-RESPONSIVE FAMILY PROTEIN GENE)
TraesJAG2D03G01265300	TraesFLD2D01G496800	TraesCS2D03G1007300	opposite	up	phytohormone-related	Salicylic acid-binding protein 2-like		MES1
TraesJAG3D03G01831240	TraesFLD3D01G107500	TraesCS3D03G0180000	same	up	primary_metabolism	Obtusifoliol 14-alpha demethylase-like
TraesJAG1B03G00227820	TraesFLD1B01G123600	TraesCS1B03G0290200	no_data	up	primary_metabolism	Probable sucrose-phosphatase 3
TraesJAG7A03G03867720	TraesFLD7A01G263800	TraesCS7A03G0547900	opposite	up	protein_modification	Beta-1,2-xylosyltransferase XYXT1
TraesJAG4D03G02425760	TraesFLD4D01G059400	TraesCS4D03G0101800	same	up	protein_modification	Phosphatidylinositol transfer protein PDR17
TraesJAG1A03G00131070	TraesFLD1A01G329100	TraesCS1A03G0738200	opposite	up	protein_modification	RING-H2 finger protein ATL66
TraesJAG4D03G02435500	TraesFLD4D01G088700	TraesCS4D03G0159700	no_data	up	protein_modification	Shewanella-like protein phosphatase 2
TraesJAG3D03G02003310	TraesFLD3D01G567100	TraesCS3D03G1146400	opposite	up	ROS-regulation	Cationic peroxidase SPC4
TraesJAG3A03G01361050	TraesFLD3A01G143300	TraesCS3A03G0294000	no_data	up	ROS-regulation	Glutathione S-transferase 1
TraesJAG3A03G01361070	TraesFLD3A01G143400	TraesCS3A03G0294100	opposite	up	ROS-regulation	Glutathione S-transferase 1
TraesJAG3D03G01847570	TraesFLD3D01G153600	TraesCS3D03G0279900	same	up	ROS-regulation	Glutathione S-transferase 1
TraesJAG4B03G02243990	TraesFLD4B01G066900	TraesCS4B03G0128700	no_data	up	ROS-regulation	Glutathione S-transferase 1
TraesJAG2D03G01118630	TraesFLD2D01G129600	TraesCS2D03G0230300	no_data	up	ROS-regulation	Peroxidase 2
TraesJAG2B03G00864980	TraesFLD2B01G139100	TraesCS2B03G0306300	no_data	up	ROS-regulation	Peroxidase 70
TraesJAG2D03G01118380	TraesFLD2D01G128600	TraesCS2D03G0228400	no_data	up	ROS-regulation	Peroxidase 70
TraesJAG6B03G03429580	TraesFLD6B01G075600	TraesCS6B03G0148800	no_data	up	ROS-regulation	Peroxidase 70
TraesJAG2A03G00612020	TraesFLD2A01G133900	TraesCS2A03G0222400	avir≈vir	up	ROS-regulation	Peroxidase precursor
TraesJAG2B03G00865020	TraesFLD2B01G139300	TraesCS2B03G0306700	no_data	up	ROS-regulation	Peroxidase precursor			Prx113-F
TraesJAG2D03G01118510	TraesFLD2D01G129100	TraesCS2D03G0229100	no_data	up	ROS-regulation	Peroxidase precursor			Prx112-A
TraesJAG1D03G00486020	TraesFLD1D01G209200	TraesCS1D03G0486500	no_data	up	ROS-regulation	Probable glutathione S-transferase GSTU6
TraesJAG7A03G03792940	TraesFLD7A01G033500	TraesCS7A03G0072700	no_data	up	ROS-regulation	Probable glutathione S-transferase GSTU6
TraesJAG7D03G04263230	TraesFLD7D01G042600	TraesCS7D03G0069600	opposite	up	ROS-regulation	Probable glutathione S-transferase GSTU6
TraesJAG2B03G00984530	TraesFLD2B01G406700	TraesCS2B03G0969100	same	up	sensor_receptor	calmodulin-binding receptor-like cytoplasmic kinase 3		CRCK3
TraesJAG4D03G02549300	TraesFLD4D01G348100	TraesCS4D03G0757900	opposite	up	sensor_receptor	CEBiP	LysM domain-containing GPI-anchored protein	LYM2
TraesJAG5B03G03005370	TraesFLD5B01G565000	TraesCS5B03G1264500	same	up	sensor_receptor	G-type lectin S-receptor-like serine/threonine-protein kinase At1g34300	G-Lec-RLP	AT1G34300
TraesJAG1A03G00005990	TraesFLD1A01G024000	TraesCS1A03G0037900	same	up	sensor_receptor	G-type lectin S-receptor-like serine/threonine-protein kinase At2g19130	S-receptor-like ser/thr-protein kinase	AT2G19130
TraesJAG3A03G01329440	TraesFLD3A01G051100	TraesCS3A03G0099200	no_data	up	sensor_receptor	LEAF RUST 10 DISEASE-RESISTANCE LOCUS RECEPTOR-LIKE PROTEIN KINASE-like 2.4	Rust resistance kinase Lr10/LRL2.1-2.5-like	AT1G66910
TraesJAG5B03G02964520	TraesFLD5B01G446600	TraesCS5B03G1013900	opposite	up	sensor_receptor	L-LecRK SIT2-like		LECRK-IV.2
TraesJAG6B03G03475330	TraesFLD6B01G182500	TraesCS6B03G0405600	avir≈vir	up	sensor_receptor	L-LecRK SIT2-like		LECRK-IV.1
TraesJAG6D03G03666920	TraesFLD6D01G170400	TraesCS6D03G0269300	avir≈vir	up	sensor_receptor	L-type lectin-domain containing receptor kinase IV.1		LECRK-IV.1
TraesJAG2A03G00627840	TraesFLD2A01G184000	TraesCS2A03G0320900	no_data	up	sensor_receptor	Probable calcium-binding protein CML46		CML46
TraesJAG2D03G01139340	TraesFLD2D01G188200	TraesCS2D03G0340900	no_data	up	sensor_receptor	Probable calcium-binding protein CML46		CML46
TraesJAG3D03G01960100	STRG.38535	noRBH	no_data	up	sensor_receptor	probably inactive leucine-rich repeat receptor-like protein kinase At5g48380	LRR-RLP (no kinase)	BIR1
TraesJAG7D03G04472210	TraesFLD7D01G593900	TraesCS7D03G1249700	avir≈vir	up	sensor_receptor	Putative receptor protein kinase ZmPK1 (G-LecRK)		AT1G34300
TraesJAG3B03G01685430	TraesFLD3B01G356000	TraesCS3B03G0796000	opposite	up	sensor_receptor	Receptor-like protein kinase HSL1	LRR-RLK	FAS3
TraesJAG4D03G02539440	TraesFLD4D01G312500	TraesCS4D03G0694600	no_data	up	sensor_receptor	Serine/threonine-protein kinase RIPK		RIPK
TraesJAG6D03G03771730	TraesFLD6D01G432200	TraesCS6D03G0836100	opposite	up	sensor_receptor	WAK1	receptor-like kinase WAK-like	WAK5
STRG.71555; STRG.71556 (TraesJAGUn03G04522000)	STRG.15736; STRG.15737	TraesCS2A03G1187400	same	up	sensor_receptor	WAKL8	WAKL	AT1G19390
TraesJAG2A03G00587020	TraesFLD2A01G048100	TraesCS2A03G0066500	no_data	up	small_secreted	Basic endochitinase A
TraesJAG2D03G01093840	TraesFLD2D01G039500	TraesCS2D03G0061200	no_data	up	small_secreted	Basic endochitinase A
TraesJAG2D03G01227910	TraesFLD2D01G384600	TraesCS2D03G0798400	no_data	up	small_secreted	Chitinase 5-like
TraesJAG5B03G02962470	TraesFLD5B01G438700	TraesCS5B03G0999600	no_data	up	small_secreted	Chitinase 8-like
TraesJAG4A03G02045170	TraesFLD4A01G102100	TraesCS4A03G0204200	opposite	up	small_secreted	Cysteine-rich repeat secretory protein 55-like
TraesJAG4B03G02247170	TraesFLD4B01G075100	TraesCS4B03G0146200	no_data	down	small_secreted	Endoglucanase 10
TraesJAG4D03G02456910	TraesFLD4D01G150900	TraesCS4D03G0287600	no_data	up	small_secreted	Xylanase inhibitor protein 1 precursor			XIPI
TraesJAG3A03G01515490	TraesFLD3A01G518600	TraesCS3A03G1134100	no_data	up	small_secreted/PR_proteins	Glucan endo-1,3-beta-glucosidase GII-like (PR-2)
TraesJAG5A03G02660230	TraesFLD5A01G193600	TraesCS5A03G0484700	no_data	up	small_secreted/PR_proteins	PR-1			PR-1.1
TraesJAG4D03G02415560	TraesFLD4D01G016200	TraesCS4D03G0025500	avir≈vir	up	small_secreted/PR_proteins	thaumatin-like (PR-5)		OSM34
TraesJAG3D03G02005310	TraesFLD3D01G574100	TraesCS3D03G1160600	opposite	up	small_secreted/PR_proteins	Wheatwin-2 precursor (PR-4)			PR4B
TraesJAG5B03G02901830	TraesFLD5B01G255300	TraesCS5B03G0619800	opposite	up	transcription_factor	Heat shock factor B1b		HSFB1
TraesJAG5D03G03129090	TraesFLD5D01G266700	TraesCS5D03G0566700	opposite	up	transcription_factor	Heat shock factor B1b		HSFB1
TraesJAG5A03G02679300	TraesFLD5A01G249500	TraesCS5A03G0601000	opposite	up	transcription_factor	Heat stress transcription factor B-1		HSFB4/HSFB1
TraesJAG3D03G01892960	TraesFLD3D01G236600	TraesCS3D03G0498800	opposite	up	transcription_factor	Putative transcription factor bHLH041	Transcription factor bHLH92/bHLH041-like
TraesJAG1A03G00025110	TraesFLD1A01G093000	TraesCS1A03G0172500	same	up	transcription_factor	WRKY transcription factor, partial		WRKY26/WRKY33
TraesJAG7B03G04223780	TraesFLD7B01G454300	TraesCS7B03G1124800	no_data	up	transcription_factor	WRKY28-like	WRKY transcription factor	WRKY40/WRKY18
TraesJAG4A03G02167060	TraesFLD4A01G377300	TraesCS4A03G0873000	no_data	up	transcription_factor	Zinc finger protein STAR3-like	C2H2-type zinc finger transcription factor
TraesJAG5B03G02979140	TraesFLD5B01G489400	TraesCS5B03G1104200	avir≈vir	up	transporter	ABC transporter G family member 48-like
TraesJAG4B03G02352620	TraesFLD4B01G269800	TraesCS4B03G0667300	same	up	transporter	GDP-mannose transporter GONST3-like
TraesJAG7B03G04131120	TraesFLD7B01G227100	TraesCS7B03G0598800	same	up	transporter	Lysine histidine transporter 2-like
