## Supplementary_Table_S6 for "Interaction-specific early wheat responses to *Zymoseptoria tritici* share enhanced defense-related transcription during incompatibility"

### Sheet: Concordant GO terms
Supplementary Table Y. GO terms showing concordant enrichment in direct avirulent-isolate-versus-virulent-isolate comparisons in Fielder and Jagger
GO terms significant at FDR ≤ 0.05 in both cultivar-specific fgseaMultilevel analyses and enriched in the same direction are shown. Genes were ranked using sign(log2FC) × √F from the direct edgeR contrasts. Positive NES indicates enrichment towards genes with higher estimated expression in the incompatible than in the compatible interaction; negative NES indicates enrichment in the opposite direc…
Ontology	GO ID	GO term	Jagger set size	Jagger NES	Jagger FDR	Fielder set size	Fielder NES	Fielder FDR	Direction	logFC sensitivity supported in both
Biological Process	GO:0006032	chitin catabolic process	24	2.56094	1.41739e-07	26	2.47305	3.22291e-12	Positive	Yes
Biological Process	GO:0016998	cell wall macromolecule catabolic process	23	2.57203	8.2142e-08	25	2.45175	1.86736e-11	Positive	Yes
Biological Process	GO:0006979	response to oxidative stress	105	2.47337	2.78073e-09	102	2.02249	6.37219e-06	Positive	Yes
Biological Process	GO:0042744	hydrogen peroxide catabolic process	70	2.42979	8.2142e-08	70	2.22433	1.28826e-07	Positive	Yes
Biological Process	GO:0098869	cellular oxidant detoxification	83	2.3633	8.2142e-08	114	1.83084	0.000282652	Positive	Yes
Biological Process	GO:0006749	glutathione metabolic process	29	2.10835	0.00154782	35	2.21729	1.92813e-06	Positive	Yes
Biological Process	GO:0009407	toxin catabolic process	16	1.8757	0.0251941	22	1.78359	0.0135205	Positive	No
Biological Process	GO:0050832	defense response to fungus	24	1.83051	0.0224742	27	2.26552	4.05588e-07	Positive	No
Biological Process	GO:0005975	carbohydrate metabolic process	473	1.47406	0.0043749	413	1.70147	2.11861e-07	Positive	Yes
Molecular Function	GO:0004568	chitinase activity	23	2.56556	4.26889e-08	25	2.45995	1.05841e-11	Positive	Yes
Molecular Function	GO:0004364	glutathione transferase activity	46	2.44321	3.40157e-07	61	2.38194	1.93759e-10	Positive	Yes
Molecular Function	GO:0004601	peroxidase activity	107	2.53153	4.62169e-11	105	2.00322	4.87399e-06	Positive	Yes
Molecular Function	GO:0042973	glucan endo-1,3-beta-D-glucosidase activity	22	2.00153	0.00395863	28	2.51061	2.63678e-14	Positive	Yes
Molecular Function	GO:0008061	chitin binding	14	2.13632	0.000849564	15	2.13368	4.1211e-06	Positive	Yes
Molecular Function	GO:0043565	sequence-specific DNA binding	169	2.03048	5.03921e-06	170	1.87773	2.79386e-06	Positive	Yes
Molecular Function	GO:0008171	O-methyltransferase activity	43	2.12089	0.000300786	33	1.78593	0.0126161	Positive	Yes
Molecular Function	GO:0008194	UDP-glycosyltransferase activity	210	1.5109	0.036279	146	2.30979	2.52617e-13	Positive	Yes
Molecular Function	GO:0031418	L-ascorbic acid binding	21	1.78132	0.0355959	18	1.90586	0.00221269	Positive	No
Molecular Function	GO:0002161	aminoacyl-tRNA editing activity	24	-1.75689	0.0395483	27	-2.00841	0.00274357	Negative	No
Cellular Component	GO:0005576	extracellular region	129	1.82626	0.00041025	192	2.38197	2.68738e-19	Positive	Yes
Cellular Component	GO:0005839	proteasome core complex	46	1.72198	0.0169085	51	1.85686	0.00377731	Positive	No
Cellular Component	GO:0005874	microtubule	63	-1.64891	0.0199319	64	-1.61464	0.0249296	Negative	No

### Sheet: Notes
Primary analysis	fgseaMultilevel, run separately for Jagger and Fielder.
Primary ranking	sign(log2FC) × √F, where F is the edgeR quasi-likelihood F statistic
GO set size filter	10–500 genes
Significance criterion	FDR ≤ 0.05 in both cultivars and enrichment in the same direction
Sensitivity analysis	Genes ranked by log2FC alone; 'Yes' in the final table column means FDR ≤ 0.05 in both cultivars and same-direction enrichment.
Direction	Positive = enrichment towards genes with higher estimated expression in the incompatible than in the compatible interaction; Negative = enrichment in the opposite direction
Counts	9 Biological Process, 10 Molecular Function and 3 Cellular Component terms; 22 terms total
